# Hypoxic response regulators RHY-1 and EGL-9/PHD promote longevity through a VHL-1 independent transcriptional response

**DOI:** 10.1101/2020.03.12.989061

**Authors:** Joseph Kruempel, Hillary A. Miller, Megan L. Schaller, Abrielle Fretz, Marshall Howington, Marjana Sarker, Shijiao Huang, Scott F. Leiser

**Affiliations:** Molecular & Integrative Physiology Department, University of Michigan, Ann Arbor, MI 48109, USA; Cellular and Molecular Biology Graduate Program, University of Michigan, Ann Arbor, MI 48109, USA; Department of Internal Medicine, University of Michigan, Ann Arbor, MI 48109, USA

**Keywords:** *C. elegans*, lifespan, aging, HIF-1 signaling, hypoxic response, RHY-1, EGL-9/PHD

## Abstract

HIF-1-mediated adaptation to changes in oxygen availability is a critical aspect of healthy physiology. HIF is regulated by a conserved mechanism whereby EGLN/PHD family members hydroxylate HIF in an oxygen-dependent manner, targeting it for ubiquitination by Von-Hippel-Lindau (VHL) family members, leading to its proteasomal degradation. The activity of the only *C. elegans* PHD family member, EGL-9, is also regulated by a hydrogen sulfide sensing cysteine-synthetase-like protein, CYSL-1, which is, in turn, regulated by RHY-1/acyltransferase. Over the last decade multiple seminal studies have established a role for the hypoxic response in regulating longevity, with mutations in *vhl-1* substantially extending *C. elegans* lifespan through a HIF-1-dependent mechanism. However, studies on other components of the hypoxic signaling pathway that similarly stabilize HIF-1 have shown more mixed results, suggesting that mutations in *egl-9* and *rhy-1* frequently fail to extend lifespan. Here, we show that *egl-9* and *rhy-1* mutants suppress the long-lived phenotype of *vhl-1* mutants. We also show that RNAi of *rhy-1* extends lifespan of wild-type worms while decreasing lifespan of *vhl-1* mutant worms. We further identify VHL-1-independent gene expression changes mediated by EGL-9 and RHY-1 and find that a subset of these genes contributes to longevity regulation. The resulting data suggest that changes in HIF-1 activity derived by interactions with EGL-9 likely contribute greatly to its role in regulation of longevity.
