## Supplementary material for "Hypoxic response regulators RHY-1 and EGL-9/PHD promote longevity through a VHL-1 independent transcriptional response": table s1. aggregated lifespan data

### Sheet: Sheet1
Experiment number	genotype	deaths	median survival (days)	Comparison	P value(log rank)	Hazard ratio comparison	Hazard ratio (Mantel-Haenzel): ratio(95%Confidence Interval)	mantal haezenal.
aggregate Figure 1A	N2	252	16
aggregate Figure 1A	vhl-1(RNAI)	319	21	N2	<0.0001	vhl-1(RNAi)/N2	0.27(0.22-0.33)
aggregate Figure 1A	rhy-1(ok1402)	371	16	N2	0.3	rhy-1(ok1402)/N2	1.1(0.92-1.3)
aggregate Figure 1A	rhy-1(ok1402);vhl-1(RNAi)	344	17	rhy-1(ok1402)	0.006	rhy-1;vhl-1(RNAi)/rhy-1	0.79(0.67-0.94)
aggregate Figure 1B	N2	288	15
aggregate Figure 1B	vhl-1(ok161)	379	18	N2	<0.0001	vhl-1(ok161)/N2	0.61(0.52-0.72)
aggregate Figure 1B	rhy-1(ok1402)	388	15	N2	0.76	rhy-1(ok1402)/N2	1.0(0.86-1.2)
aggregate Figure 1B	rhy-1;vhl-1	397	15	rhy-1(ok1402)	0.24	rhy-1;vhl-1(ok161)/rhy-1	1.1(0.94-1.2)
aggregate Figure 1C	N2	251	17
aggregate Figure 1C	vhl-1(RNAI)	298	21	N2	<0.0001	vhl-1(RNAi)/N2	0.47(0.38-0.58)
aggregate Figure 1C	egl-9(sa307)	256	16	N2	0.06	egl-9(sa307)/N2	1.2(0.99-1.5)
aggregate Figure 1C	egl-9;vhl-1(RNAi)	299	17	egl-9(sa307)	0.008	egl-9;vhl-1(RNAi)/egl-9	0.77(0.63-0.94)
aggregate Figure 1D	N2	520	15
aggregate Figure 1D	vhl-1(ok161)	628	18	N2	<0.0001	vhl-1(ok161)/N2	0.36(0.31-0.41)
aggregate Figure 1D	egl-9(sa307)	508	15	N2	0.55	egl-9/N2	0.96(0.83-1.1)
aggregate Figure 1D	egl-9;vhl-1	523	17	egl-9(sa307)	<.0001	egl-9;vhl-1/egl-9	0.59(0.52-0.69)
aggregate Figure 1E	N2	313	25
aggregate Figure 1E	vhl-1(ok161)	311	43	N2	<0.0001	vhl-1/N2	0.16(0.13-0.19)
aggregate Figure 1E	vhl-1;rhy-1(RNAi)	480	39	vhl-1	<0.0001	vhl-1/vhl-1;rhy-1(RNAi)	0.60(0.52-0.69)
aggregate 2A	N2	459	30
aggregate 2A	rhy-1(RNAi)	604	37	N2	<.0001	rhy-1(RNAi)/N2	0.45(0.39-0.51)
aggregate 2B	N2	317	32
aggregate 2B	rhy-1(ok1402)	312	35	N2	<.0001	rhy-1/N2	0.67(0.56-0.80)
aggregate 2C	rhy-1(ok1402)	210	32
aggregate 2C	rhy-1(ok1402);rhy-1(RNAi)	272	32	rhy-1(ok1402)	0.2	rhy-1(ok1402);rhy-1(RNAi)/rhy-1(ok1402)	0.95(0.78-1.2)
aggregate 2D,E	N2	286	28
aggregate 2D,E	rhy-1(RNAi)	322	35	N2	<0.0001	rhy-1(RNAi)/N2	0.53(0.44-0.64)
aggregate 2D	cysl-1(ok762)	305	19
aggregate 2D	cysl-1(ok762);rhy-1(RNAi)	438	22	cysl-1	<0.0001	cysl-1;rhy-1(RNAi)/cysl-1	0.69(0.58-0.82)
aggregate 2E	hif-1(ia4)	311	20
aggregate 2E	hif-1(ia4);rhy-1(RNAi)	336	28	hif-1	0.01	hif-1;rhy-1(RNAi)/rhy-1	0.83(0.72-0.98)
aggregate 4B,D,F,H,J,L	egl-9(sa307);vhl-1(ok161)	365	18
aggregate 4B	egl-9;vhl-1;ftn-1(RNAi)	320	18	egl-9;vhl-1	<0.0001	egl-9;vhl-1;ftn-1(RNAi)/egl-9;vhl-1	0.57(0.48-0.68)
aggregate 4D	egl-9;vhl-1;ftn-2(RNAi)	181	20	egl-9;vhl-1	<0.0041	egl-9;vhl-1;ftn-2(RNAi)/egl-9;vhl-1	0.80(0.67-0.95)
aggregate 4F	egl-9;vhl-1;nlp-31(RNAi)	285	18	egl-9;vhl-1	<.0001	egl-9;vhl-1;nlp-31(RNAi)/egl-9;vhl-1	0.49(0.41-0.59)
aggregate 4H	egl-9;vhl-1;lys-7(RNAi)	323	18	egl-9;vhl-1	<.0001	egl-9;vhl-1;lys-7(RNAi)/egl-9;vhl-1	0.45(0.38-0.54)
aggregate 4J	egl-9;vhl-1;lys-10(RNAi)	336	21	egl-9;vhl-1	<.0001	egl-9;vhl-1;lys-10(RNAi)/egl-9;vhl-1	0.42(0.35-50)
aggregate 4L	egl-9;vhl-1;lips-10(RNAi)	342	20	egl-9;vhl-1	<.0001	egl-9;vhl-1;lips-10(RNAi)/egl-9;vhl-1	0.63(0.54-0.73)
