## Supplementary material for "Hypoxic response regulators RHY-1 and EGL-9/PHD promote longevity through a VHL-1 independent transcriptional response": table s2. lifespan data for individual experiments

### Sheet: Sheet1
Experiment number	genotype	deaths	median survival (days)	Comparison	P value(log rank) * Bonferonni corrected for multiple comparions
1(Figure 2A)	N2	42	33
1(Figure 2A)	rhy-1(RNAi)	138	37	N2	<0.0001
2(Figure 2A,D,E)	N2	106	20
2(Figure 2A)	rhy-1(RNAi)	90	32	N2	<0.0001
2(Figure 2D)	cys-1(ok762)	113	15
2(Figure 2D)	cysl-1;rhy-1(RNAi)	110	18	cysl-1(ok762)	0.1741
2(Figure 2E)	hif-1(ia4)	102	18
2(Figure 2E)	hif-1(ia4);rhy-1(RNAi)	31	18	hif-1(ia4)	0.7321
2(Figure 1E)	vhl-1(ok161)	63	39
2(Figure 1E)	vhl-1(rhy-1RNAi)	146	36	vhl-1(ok161)	0.0001
3(Figure 1A,C)	N2	70	16
3(Figure 1A,C)	N2;vhl-1(RNAi)	73	19	N2	<0.0001
3(Figure 1A)	rhy-1(ok1402)	129	16
3(Figure 1A)	rhy-1(ok1402);vhl-1(RNAi)	121	17	rhy-1(ok1402)	0.08
3(Figure 1C)	egl-9(sa307)	71	16
3(Figure 1C)	egl-9(sa307);vhl-1(RNAi)	77	17	egl-9(sa307)	0.525
4(Figure 1E, 2A, 2B S1)	N2	56	34
4(Figure S1)	vhl-1(RNAi)	57	34	N2	0.005
4(Figure 2A)	rhy-1(RNAi)	78	34	N2	0.07
4(Figure 1E)	vhl-1(ok161)	55	43	N2	<0.0001
4(Figure 1E)	vhl-1;rhy-1(RNAi)	61	34	vhl-1(ok161)	<0.0001
4(Figure 2B,S1)	rhy-1(ok1402)	73	29	N2	0.82
4(FIgureS1)	rhy-1;vhl-1(RNAi)	74	32.5	rhy-1(ok1402)	0.75
5((Figure 1E, 2A-E,S1)	N2	76	28
5(Figure 2A)	rhy-1(RNAi)	114	32	N2	0.0003
5(Figure S1)	vhl-1(RNAi)	126	39	N2	<0.0001
5(Figure 1E)	vhl-1(ok161)	105	39	N2	<0.0001
5(Figure 1E)	vhl-1;rhy-1(RNAi)	133	37	vhl-1(ok161)	0.0002
5(Figure 1E, 2B-E,S1)	rhy-1(ok1402)	84	35	N2	0.0003
5(Figure S1)	rhy-1;vhl-1(RNAi)	103	35	rhy-1(ok1402)	0.001
5(figure 2C)	rhy-1;rhy-1(RNAi)	123	35	rhy-1(ok1402)	0.69
5(Figure 2D)	cys-1(ok762)	92	21
5(Figure 2D)	cysl-1;rhy-1(RNAi)	125	23	cysl-1(ok762)	0.02
5(Figure 2E)	hif-1(ia4)	114	21
5(Figure 2E)	hif-1(ia4);rhy-1(RNAi)	185	23	hif-1(ia4)	0.12
6(FIgure1A-B)	N2	76	17
6(Figure 1B)	vhl-1(RNAi)	142	22	N2	<0.0001
6(Figure 1A)	vhl-1(ok161)	80	19	N2	0.001
6(Figure 1A-B)	rhy-1(ok1402)	136	16	N2	0.29
6(Figure 1A)	rhy-1;vhl-1(RNAi)	158	17	rhy-1(ok1402)	0.01
6(Figure 1B)	rhy-1;vhl-1(ok161)	126	17	rhy-1(ok1402)	0.52
7(figure 1B,D)	N2	106	12
7(figure 1B,D)	vhl-1(ok161)	164	16	N2	<0.001
7(figure 1B)	rhy-1(ok1402)	146	14	N2	0.04
7(figure 1B)	rhy-1;vhl-1	152	13	rhy-`1(ok1402)	0.07
7(figure 1D)	egl-9(sa307)	158	13	N2	0.009
7(figure 1D)	egl-9;vhl-1	119	16	egl-9(sa307)	0.11
8(Figure 1E, 2A)	N2	75	27
8(Figure 2A)	rhy-1(RNAi)	67	44	N2	<0.0001
8(Figure 1E)	vhl-1(ok161)	88	48	N2	<0.0001
8(Figure 1E)	rhy-1(RNAI);vhl-1(ok161)	140	46	vhl-1(ok161)	<0.0001
9(Figure 1C)	N2	103	18
9(Figure 1C)	vhl-1(RNAI)	121	21	N2	4e-05
9(Figure 1C)	egl-9(sa307)	105	18	N2	0.05
9(Figure 1C)	egl-9(sa307);vhl-1(RNAi)	117	18	egl-9(sa307)	0.0001
10(FIgure 2A-E)	N2	104	39
10(Figure 2A)	rhy-1(RNAi)	118	41	N2	0.0004
10(Figure 2D)	cysl-1(ok762)	100	25
10(Figure 2D)	cysl-1(ok762);rhy-1(RNAi)	203	27	cysl-1(ok762)	0.33
10(Figure 2E)	hif-1(ia4)	95	39
10(Figure 2E)	hif-1(ia4);rhy-1(RNAi)	120	39	hif-1(ia4)	0.0063
10(Figure 2B, C,S1)	rhy-1(ok1402)	53	32
10(Figure 2C)	rhy-1(ok1402);rhy-1(RNAi)	65	34	rhy-`1(ok1402)	0.14
11(Figure 2B,S1)	N2	81	32
11(Figure 2B,S1)	rhy-1(ok1402)	102	44	N2	<0.0001
11(Figure S1)	vhl-1(RNAi)	122	35	N2	0.0019
11(Figure S1)	rhy-1(ok1402):vhl-1(RNAi)	118	42	rhy-1(ok1402)	0.0003
12(Figure 1)	N2	106	15
Figure 1(A,D)	vhl-1(ok161)	135	21	N2	<0.0001
12(Figure 1 A,C)	vhl-1(RNAI)	104	21	N2	<0.0001
12(Figure 1 A,B)	rhy-1(ok1402)	106	15	N2	0.37
12(Figure 1A)	rhy-1(ok1402):vhl-1(RNAi)	65	16	rhy-1(ok1402)	0.13
12(Figure 1B)	rhy-1(ok1402);vhl-1(ok161)	119	16	rhy-1(ok1402)	0.8
12(Figure 1C,D)	egl-9(sa307)	80	11	N2	0.19
12(Figure 1C)	egl-9(sa307);vhl-1(RNAi)	105	15	egl-9(sa307)	0.1
12(Figure 1D)	egl-9(sa307);vhl-1(ok161)	109	17	egl-9(sa307)	0.07
13 (Figure 1D, 4BDFH S2)	N2	66	13
13 (Figure 1D)	egl-9(sa307)	94	16	N2	<0.0001
13 (Figure 1D)	vhl-1(ok161)	69	17	N2	<0.0001
13 (Figure 1D, 4BDFH, S2)	egl-9;vhl-1	101	16	egl-9(sa307)	0.22
13 (Figure 4B)	egl-9;vhl-1;nlp-31(RNAi)	53	22	egl-9;vhl-1	<0.0001*
13 (Figure 4D)	egl-9;vhl-1;lys-7(RNAi)	54	17	egl-9;vhl-1	0.63*
13 (Figure 4F)	egl-9;vhl-1; lys-10(RNAi)	107	24	egl-9;vhl-1	<0.0001*
13 (Figure 4H)	egl-9;vhl-1; lips-10(RNAi)	79	17	egl-9;vhl-1	1*
13 (Figure S2)	egl-9;vhl-1;ftn-1(RNAi)	103	22	egl-9;vhl-1	<0.0001*
13 (Figure S2)	egl-9;vhl-1;ftn-2(RNAi)	69	20	egl-9;vhl-1	1*
14 (Figure 1D, 4BDFH S2)	N2	57	14
14 (Figure 1D)	egl-9(sa307)	74	17	N2	<0.0001
14 (Figure 1D)	vhl-1(ok161)	106	21	N2	<0.0001
14 (Figure 1D, 4BDFH, S2)	egl-9;vhl-1	131	18	egl-9(sa307)	0.0002
14 (Figure 4B)	egl-9;vhl-1;nlp-31(RNAi)	135	18	egl-9;vhl-1	0.06*
14 (Figure 4D)	egl-9;vhl-1;lys-7(RNAi)	150	18	egl-9;vhl-1	<0.0001*
14 (Figure 4F)	egl-9;vhl-1; lys-10(RNAi)	120	18	egl-9;vhl-1	0.01*
14 (Figure 4H)	egl-9;vhl-1; lips-10(RNAi)	113	21	egl-9;vhl-1	0.0014*
14 (Figure S2)	egl-9;vhl-1;ftn-1(RNAi)	162	18	egl-9;vhl-1	1*
15 (Figure 1D, 4BDFH S2)	N2	98	15
15 (Figure 1D)	egl-9(sa307)	64	16	N2	<0.0001
15 (Figure 1D)	vhl-1(ok161)	98	22	N2	<0.0001
15 (Figure 1D, 4BDFH, S2)	egl-9;vhl-1	93	18	egl-9(sa307)	<0.0001
15 (Figure 4B)	egl-9;vhl-1;nlp-31(RNAi)	55	23	egl-9;vhl-1	<0.0001*
15 (Figure 4D)	egl-9;vhl-1;lys-7(RNAi)	72	23	egl-9;vhl-1	<0.0001*
15 (Figure 4F)	egl-9;vhl-1; lys-10(RNAi)	58	23	egl-9;vhl-1	<0.0001*
15 (Figure 4H)	egl-9;vhl-1; lips-10(RNAi)	96	23	egl-9;vhl-1	<0.0001*
15 (Figure S2)	egl-9;vhl-1;ftn-1(RNAi)	55	21	egl-9;vhl-1	0.0005*
15 (Figure S2)	egl-9;vhl-1;ftn-2(RNAi)	83	20	egl-9;vhl-1	0.037*
16 (Figure 1D, 4BDFH S2)	N2	87	16
16 (Figure 1D)	egl-9(sa307)	38	16	N2	0.97
16 (Figure 1D)	vhl-1(ok161)	56	16	N2	0.0003
16 (Figure 1D, 4BDFH, S2)	egl-9;vhl-1	40	16	egl-9(sa307)	0.53
16 (Figure 4B)	egl-9;vhl-1;nlp-31(RNAi)	42	18	egl-9;vhl-1	0.0001*
16 (Figure 4D)	egl-9;vhl-1;lys-7(RNAi)	47	16	egl-9;vhl-1	0.86*
16 (Figure 4F)	egl-9;vhl-1; lys-10(RNAi)	51	16	egl-9;vhl-1	0.56*
16 (Figure 4H)	egl-9;vhl-1; lips-10(RNAi)	54	18	egl-9;vhl-1	0.0005*
16 (Figure S2)	egl-9;vhl-1;ftn-2(RNAi)	33	16	egl-9;vhl-1	0.17*
17(not shown)	egl-9;vhl-1	49	20
17(not shown)	egl-9;vhl-1;nlp-31(RNAi)	28	25	egl-9;vhl-1	<0.0001*
17(not shown)	egl-9;vhl-1;lys-7(RNAi)	54	24	egl-9;vhl-1	<0.0001*
17(not shown)	egl-9;vhl-1; lys-10(RNAi)	39	25	egl-9;vhl-1	0.0002*
17(not shown)	egl-9;vhl-1; lips-10(RNAi)	74	25	egl-9;vhl-1	<0.0001*
17(not shown)	egl-9;vhl-1;ftn-1(RNAi)	57	22	egl-9;vhl-1	0.51*
17(not shown)	egl-9;vhl-1;ftn-2(RNAi)	86	25	egl-9;vhl-1	<0.0001*
