## Supplementary material for "Hypoxic response regulators RHY-1 and EGL-9/PHD promote longevity through a VHL-1 independent transcriptional response": table s5. transcripts in quadrants II and IV of figure 3C

### Sheet: Q2 - up in vhl-1, down in egl-9
ORF_ID	gene	egl-9 beta	egl-9 pval	vhl-1 beta	vhl-1 pval	lab
C13B7.6	C13B7.6	-0.599152	0.00909867	0.6578	0.0073911	Leiser
C37H5.6b	adss-1	-0.443926	0.022047	0.503848	0.0150667	Leiser
F22A3.6a	ilys-5	-2.32258	3.39e-25	0.639323	0.00758047	Leiser
F32G8.6	cat-4	-0.68548	0.00239652	1.70206	1.77e-12	Leiser
Y45G12C.16	Y45G12C.16	-0.599152	0.00909867	0.6578	0.0073911	Leiser
Y69A2AR.4a	smf-3	-1.88103	0.000126705	1.95011	0.000201685	Leiser
C04E12.4.1	C04E12.4.1	-0.649916	1.91e-06	0.521816	0.000131365	Sternberg
C26G2.2	C26G2.2	-0.312725	0.026284	0.28369	0.0438326	Sternberg
C50E3.6	C50E3.6	-0.634126	0.0130457	0.537567	0.0353347	Sternberg
F20D6.11	F20D6.11	-1.18166	1.98e-19	0.565919	1.58e-05	Sternberg
F31C3.1	cyn-5	-0.192726	0.00412804	0.416433	5.74e-10	Sternberg
F32G8.6	cat-4	-1.37616	1.21e-41	0.752608	1.43e-13	Sternberg
F35E8.11	cdr-1	-0.642036	0.000994446	0.620067	0.00147556	Sternberg
F39G3.1	ugt-61	-0.493146	5.01e-05	0.338507	0.00537692	Sternberg
F55G11.2	F55G11.2	-0.773645	0.000124229	0.860157	1.98e-05	Sternberg
F59D6.3	asp-8	-2.44356	1.61e-46	0.649711	0.000140163	Sternberg
K10C2.3	asp-14	-0.543208	3.08e-08	0.317229	0.00122324	Sternberg
M03A1.3	M03A1.3	-1.04008	0.0304541	1.28013	0.00773056	Sternberg
R09E12.9	R09E12.9	-0.710941	0.0166141	0.614167	0.0385359	Sternberg
T09B9.4	T09B9.4	-1.89391	6.14e-72	0.229396	0.0298176	Sternberg
T10D4.6b	T10D4.6	-0.343893	0.0289949	0.65642	3.07e-05	Sternberg
T20D4.3	T20D4.3	-2.64661	1.21e-07	2.05706	3.9e-05	Sternberg
T20D4.5	T20D4.5	-1.35611	0.00150581	1.05272	0.0137561	Sternberg
W08E12.1	zip-11	-0.340712	0.00551314	0.312534	0.0109004	Sternberg
Y69A2AR.4b	smf-3	-3.5117	1.45e-09	2.90825	5.43e-07	Sternberg

### Sheet: Q4 - up in egl-9, down in vhl-1
ORF_ID	gene	egl-9 beta	egl-9 pval	vhl-1 beta	vhl-1 pval	lab
B0213.4	nlp-29	1.51139	4.14e-09	-0.700928	0.0107654	Leiser
C02A12.4	lys-7	1.56712	2.13e-15	-0.551453	0.00901848	Leiser
C06G8.1	swt-3	0.807758	0.00641882	-1.15176	0.000277616	Leiser
C15A11.7b	C15A11.7b	0.611364	0.0196594	-0.69971	0.0125089	Leiser
C32D5.12	C32D5.12	0.706693	0.0167883	-0.838146	0.0079792	Leiser
C33G8.2	C33G8.2	0.806747	0.00711999	-0.795779	0.0130229	Leiser
C34G6.2	tyr-4	0.651606	0.0015223	-0.631074	0.00407642	Leiser
C39E9.8b	C39E9.8b	0.631786	0.00164998	-0.888092	3.51e-05	Leiser
C54F6.14	ftn-1	6.32549	1.6e-48	-1.38118	0.00279137	Leiser
F02C12.5	cyp-13B1	1.72658	2e-05	-1.63344	0.000160354	Leiser
F14D2.19	F14D2.19	0.904007	0.00904002	-1.04205	0.00488057	Leiser
F14E5.5	lips-10	0.547414	0.0347071	-0.793631	0.00418515	Leiser
F15B9.1	far-3	2.46537	1.05e-26	-1.22391	6.77e-07	Leiser
F15B9.8	F15B9.8	3.79118	5.01e-05	-2.27142	0.0230515	Leiser
F31D4.5b	F31D4.5b	1.17497	0.0336195	-1.4149	0.0167011	Leiser
F45E4.11	cima-1	0.66749	0.0139169	-0.634567	0.0287361	Leiser
F46C5.1	F46C5.1	2.84279	6.89e-07	-3.17508	2.14e-07	Leiser
F48C1.9	F48C1.9	1.21794	0.0361243	-4.09358	4.45e-11	Leiser
F54D8.6	F54D8.6	0.667857	0.000726107	-0.46348	0.0282461	Leiser
F55G11.1	F55G11.1	2.65669	0.000339209	-1.84086	0.0202012	Leiser
F55G11.4	F55G11.4	2.01189	0.00185381	-1.71204	0.0132225	Leiser
F56F4.5	pept-3	0.568364	0.0245015	-0.607608	0.0245011	Leiser
H23N18.2	ugt-14	1.68764	0.000884008	-1.47552	0.00654036	Leiser
K08E5.3b	mua-3	0.878752	0.00712169	-0.737338	0.0346697	Leiser
K09F6.9	K09F6.9	0.884666	0.0432816	-2.1396	4.83e-06	Leiser
T04F3.1b	T04F3.1b	0.475733	0.048639	-0.769615	0.00284725	Leiser
T05C12.10	T05C12.10	2.37206	0.000482547	-1.52567	0.0357391	Leiser
T26C5.2	T26C5.2	1.61112	0.00492491	-1.33955	0.0287479	Leiser
Y38E10A.10	lips-10	0.706561	0.0071466	-0.913282	0.00114443	Leiser
ZC247.1	ZC247.1	0.557112	0.0355562	-1.22334	1.58e-05	Leiser
ZK270.1	ptr-23	0.609676	0.0128974	-0.626538	0.0168336	Leiser
B0213.6	nlp-31	1.41776	3.34e-09	-1.27116	1.14e-07	Sternberg
B0403.5	B0403.5	0.542013	0.00860722	-0.516449	0.012302	Sternberg
C02A12.4	lys-7	1.61516	1.3e-23	-0.698173	1.5e-05	Sternberg
C06G8.1	swt-3	0.568616	0.00417248	-0.488894	0.0137718	Sternberg
C14H10.1	zipt-13	0.259107	0.0378352	-0.312922	0.0121438	Sternberg
C17C3.15	C17C3.15	0.50938	0.000775989	-0.349044	0.0212665	Sternberg
C23H4.2	cest-8	0.672079	0.0151797	-0.765287	0.00569573	Sternberg
C27B7.9	C27B7.9	0.474221	0.00154209	-1.40631	5.96e-21	Sternberg
C35B1.5	C35B1.5	0.191787	0.0342921	-0.370883	4.25e-05	Sternberg
C39E9.8a	C39E9.8	0.931699	0.00386578	-0.851193	0.00830805	Sternberg
C39E9.8b	C39E9.8	1.18713	1.68e-11	-0.565539	0.00134244	Sternberg
C45G7.2	ilys-2	2.9092	3.4e-09	-1.79808	0.000258875	Sternberg
C46H11.9	phat-2	1.21164	0.00405748	-0.925257	0.0282038	Sternberg
C54F6.14	ftn-1	4.70992	5.64e-106	-1.79754	7.14e-17	Sternberg
C56A3.2a	ttr-44	0.433216	0.00762248	-0.505518	0.00184765	Sternberg
C56A3.2b	ttr-44	0.433216	0.00762248	-0.505518	0.00184765	Sternberg
D1037.3	ftn-2	0.887138	4.1e-30	-0.503049	1.01e-10	Sternberg
F10G2.3	clec-7	0.994088	3.91e-06	-0.528851	0.0140643	Sternberg
F13D11.1	acp-7	0.470143	0.000141966	-0.34624	0.0050785	Sternberg
F14E5.5	lips-10	1.53545	4.43e-12	-0.669039	0.00255715	Sternberg
F15B9.1	far-3	4.43317	1.76e-47	-0.660938	0.0309305	Sternberg
F17E9.11	lys-10	1.05212	0.0278493	-2.11255	1e-05	Sternberg
F18E3.12	F18E3.12	0.756887	0.00177891	-1.8854	7.03e-15	Sternberg
F18E3.13	F18E3.13	0.428585	0.0191403	-1.19477	6.53e-11	Sternberg
F22B7.9	F22B7.9	0.69755	0.000273787	-0.404752	0.0347317	Sternberg
F28G4.1	cyp-37B	1.60469	0.00277238	-1.66777	0.001874	Sternberg
F46E10.10c	mdh-1	0.267982	0.00978684	-0.22248	0.0319812	Sternberg
F46F2.5	F46F2.5	0.907321	0.00140865	-1.11661	8.52e-05	Sternberg
F49E11.10a	scl-2	0.936597	1.73e-08	-0.334041	0.0443656	Sternberg
F54F7.2	F54F7.2	0.517935	0.00310871	-0.414051	0.0180922	Sternberg
H14N18.3	ttr-47	0.255344	0.00567128	-0.206329	0.0254031	Sternberg
H23N18.2	ugt-14	1.36557	0.000153235	-1.68535	2.98e-06	Sternberg
T07A5.3	vglu-3	0.489678	0.0232005	-0.801094	0.000204149	Sternberg
T19B10.1	cyp-29A2	1.61833	2.29e-14	-0.558491	0.00843198	Sternberg
Y105C5A.8a	Y105C5A.8a	0.496726	0.000131134	-0.381857	0.00328277	Sternberg
Y38E10A.16	nspe-5	1.97073	0.00208551	-2.94811	4.14e-06	Sternberg
Y38E10A.26	nspe-2	2.62391	6.27e-06	-2.54015	1.23e-05	Sternberg
Y38E10A.9	Y38E10A.9	4.07426	2.85e-18	-2.10756	6.5e-06	Sternberg
Y62E10A.12a.2	lsm-3	0.995955	3.94e-17	-0.313851	0.00800836	Sternberg
Y62E10A.12b	lsm-3	0.995955	3.94e-17	-0.313851	0.00800836	Sternberg
