## Supplementary material for "Hypoxic response regulators RHY-1 and EGL-9/PHD promote longevity through a VHL-1 independent transcriptional response": table s6. combined B values in Figure 4

### Sheet: Sheet1
exp. condition	ORF	gene	adj. p-value	beta coefficient	se beta
Sternberg egl-9	C54F6.14	ftn-1	5.64191e-106	4.70992	0.215413
	D1037.3	ftn-2	4.10435e-30	0.887138	0.0778081				Used in Figure 4
	B0213.6	nlp-31	3.33609e-09	1.41776	0.239724
	C02A12.4	lys-7	1.30395e-23	1.61516	0.161267
	F17E9.11	lys-10	0.0278493	1.05212	0.478368
	F14E5.5	lips-10	4.42579e-12	1.53545	0.221793
Leiser egl-9	C54F6.14	ftn-1	1.60331e-48	5.85673	1.21613
	D1037.3	ftn-2	1.35698e-17	1.69956	0.199041
	B0213.6	nlp-31	7.15412e-05	1.25737	0.316629
	C02A12.4	lys-7	2.13335e-15	1.56712	0.197536
	F17E9.11	lys-10	NA	NA	NA
	F14E5.5	lips-10	0.0347071	0.547414	0.259222
Sternberg vhl-1	C54F6.14	ftn-1	7.14265e-17	-1.79754	0.215413
	D1037.3	ftn-2	1.0113e-10	0.497327	0.212784
	B0213.6	nlp-31	1.14157e-07	-1.27116	0.239724
	C02A12.4	lys-7	1.49592e-05	-0.698173	0.161267
	F17E9.11	lys-10	1.00464e-05	-2.11255	0.478368
	F14E5.5	lips-10	0.00255715	-0.669039	0.221793
Leiser vhl-1	C54F6.14	ftn-1	0.00279137	-1.38118	0.461959
	D1037.3	ftn-2	0.294534	0.497327	0.212784
	B0213.6	nlp-31	0.34273	-0.321155	0.338491
	C02A12.4	lys-7	0.00901848	-0.551453	0.211175
	F17E9.11	lys-10	NA	NA	NA
	F14E5.5	lips-10	0.00418515	-0.793631	0.27712
Sternberg hif-1	C54F6.14	ftn-1	7.92074e-65	3.66247	0.215413
	D1037.3	ftn-2	6.17717e-24	0.785008	0.0778081
	B0213.6	nlp-31	5.51203e-05	-0.966755	0.239724
	C02A12.4	lys-7	5.54225e-11	1.0572	0.161267
	F17E9.11	lys-10	0.0797451	0.83818	0.478368
	F14E5.5	lips-10	0.0063127	-0.605736	0.221793
Leiser hif-1	C54F6.14	ftn-1	0.00517841	5.3431	1.21613
	D1037.3	ftn-2	0.0137496	0.816739	0.199041
	B0213.6	nlp-31	0.0602126	0.59502	0.316629
	C02A12.4	lys-7	0.865938	0.0333482	0.197536
	F17E9.11	lys-10	NA	NA	NA
	F14E5.5	lips-10	0.357489	-0.238525	0.259222
Sternberg egl-9; hif-1	C54F6.14	ftn-1	5.03047e-55	-1.23905	0.101795
	D1037.3	ftn-2	6.0743e-22	0.749157	0.0778081
	B0213.6	nlp-31	1.76814e-05	-1.02897	0.239724
	C02A12.4	lys-7	1.14999e-05	0.707457	0.161267
	F17E9.11	lys-10	1.4419e-05	2.07486	0.478368
	F14E5.5	lips-10	0.137465	-0.32943	0.221793
Sternberg egl-9; vhl-1	C54F6.14	ftn-1	1.22128e-93	4.4219	0.215413
	D1037.3	ftn-2	1.23616e-29	0.879639	0.0778081
	B0213.6	nlp-31	1.08035e-16	1.98866	0.239724
	C02A12.4	lys-7	1.82715e-25	1.68186	0.161267
	F17E9.11	lys-10	0.154913	0.680426	0.478368
	F14E5.5	lips-10	1.92783e-06	1.05592	0.221793
Sternberg rhy-1	C54F6.14	ftn-1	0.00232007	0.656119	0.215413
	D1037.3	ftn-2	0.54421	0.0471874	0.0778081
	B0213.6	nlp-31	5.69978e-07	1.19889	0.239724
	C02A12.4	lys-7	2.62117e-30	1.84499	0.161267
	F17E9.11	lys-10	9.77585e-15	3.70359	0.478368
	F14E5.5	lips-10	2.56137e-13	1.62256	0.221793
